# Integrated optimization of experimental and computational workflows improves genome recovery in long-read gut metagenomics

**DOI:** 10.64898/2026.05.22.727065

**Authors:** Yongjie Hu, Liuyong Sun, Ye Huang, Fangfang Jiang, Xin Tong, Juan Yang, Yanmei Ju, Zejun Yang, Shu Liufu, Yangzi Hu, Wenbin Ma, Ruijin Guo, Wangsheng Li, Tao Zhang, Xiaolong Zhu, Zhe Zhang

## Abstract

Short-read metagenomic sequencing has been widely applied in microbial research due to its high quality and decreasing cost. However, short reads are inherently fragmented, which limits assembly contiguity and the recovery of complete microbial genomes. In contrast, long-read sequencing, with significantly longer read lengths, helps overcome these limitations. Achieving complete and accurate genome recovery is the core goal of metagenomics. To address this challenge, we systematically evaluated and optimized the long-read metagenomic workflow, from sample processing to computational assembly, using the CycloneSEQ platform.

**Importance:** Our results suggest that upstream experimental protocols are important contributors to long-read metagenomic performance within the evaluated framework. In particular, magnetic-plate DNA extraction together with pretreatment was associated with more favorable input and downstream sequencing-related characteristics for long-read analysis. These changes were also associated with broader microbial recovery in the evaluated datasets. Assembly benchmarking further showed that integrating matched long-read (CycloneSEQ) and short-read (DNBSEQ) datasets provided a favorable balance across multiple evaluation dimensions. In our fecal metagenomic dataset, long-read-first assembly followed by short-read polishing showed strong overall performance when recovery, continuity, and sequence accuracy were considered together, although workflow performance remained metric dependent.
