## Supplementary Table S1 for "Integrated optimization of experimental and computational workflows improves genome recovery in long-read gut metagenomics"

Sample	format	type	num_seqs	sum_len	min_len	avg_len	max_len	Q1	Q2	Q3	sum_gap	N50	N50_num	Q20(%)	Q30(%)	AvgQual	GC(%)
25S02882835cp.rmhost_CHM13.1	FASTQ	DNA	125963095	12542305852	30	99.6	100	100	100	100	0	100	1	99.2	96.19	29.02	45.54
25S02882835cp.rmhost_CHM13.2	FASTQ	DNA	125963095	12542365305	30	99.6	100	100	100	100	0	100	1	98.55	94.13	26.98	45.64
25S02898343cp.rmhost_CHM13.1	FASTQ	DNA	132767364	13221768886	30	99.6	100	100	100	100	0	100	1	99.19	96.17	28.92	43.05
25S02898343cp.rmhost_CHM13.2	FASTQ	DNA	132767364	13221685048	30	99.6	100	100	100	100	0	100	1	98.72	94.64	27.41	43.15
25S02898366cp.rmhost_CHM13.1	FASTQ	DNA	107642883	10714443515	30	99.5	100	100	100	100	0	100	1	99.25	96.41	29.22	44.53
25S02898366cp.rmhost_CHM13.2	FASTQ	DNA	107642883	10714446656	30	99.5	100	100	100	100	0	100	1	98.75	94.73	27.54	44.63
25S02898373cp.rmhost_CHM13.1	FASTQ	DNA	117721481	11715726134	30	99.5	100	100	100	100	0	100	1	99.21	96.26	29.05	44.12
25S02898373cp.rmhost_CHM13.2	FASTQ	DNA	117721481	11715749483	30	99.5	100	100	100	100	0	100	1	98.76	94.78	27.56	44.25
25S03142121cp.rmhost_CHM13.1	FASTQ	DNA	125209395	12467399888	30	99.6	100	100	100	100	0	100	1	99.2	96.22	29	44.74
25S03142121cp.rmhost_CHM13.2	FASTQ	DNA	125209395	12467405548	30	99.6	100	100	100	100	0	100	1	98.79	94.9	27.66	44.86
25S03142725cp.rmhost_CHM13.1	FASTQ	DNA	73616365	7336537361	30	99.7	100	100	100	100	0	100	1	98.89	94.84	27.71	45.22
25S03142725cp.rmhost_CHM13.2	FASTQ	DNA	73616365	7336578225	30	99.7	100	100	100	100	0	100	1	98.51	93.86	26.77	45.41
25S03148915cp.rmhost_CHM13.1	FASTQ	DNA	77134033	7674938130	30	99.5	100	100	100	100	0	100	1	99.19	96.16	29	43.73
25S03148915cp.rmhost_CHM13.2	FASTQ	DNA	77134033	7674919407	30	99.5	100	100	100	100	0	100	1	98.74	94.71	27.47	43.89
25S03150919cp.rmhost_CHM13.1	FASTQ	DNA	116692539	11611454417	30	99.5	100	100	100	100	0	100	1	99.24	96.4	29.19	43.04
25S03150919cp.rmhost_CHM13.2	FASTQ	DNA	116692539	11611385702	30	99.5	100	100	100	100	0	100	1	98.79	94.87	27.62	43.11
25S03150927cp.rmhost_CHM13.1	FASTQ	DNA	113245773	11271184346	30	99.5	100	100	100	100	0	100	1	99	95.37	28.15	44.89
25S03150927cp.rmhost_CHM13.2	FASTQ	DNA	113245773	11271169544	30	99.5	100	100	100	100	0	100	1	98.84	95.01	27.7	45.07
25S03150934cp.rmhost_CHM13.1	FASTQ	DNA	103102676	10258213747	30	99.5	100	100	100	100	0	100	1	99.17	96.12	28.9	43.98
25S03150934cp.rmhost_CHM13.2	FASTQ	DNA	103102676	10258157437	30	99.5	100	100	100	100	0	100	1	98.64	94.37	27.16	44.08
25S03150942cp.rmhost_CHM13.1	FASTQ	DNA	98654295	9812761484	30	99.5	100	100	100	100	0	100	1	99.19	96.2	28.98	43.17
25S03150942cp.rmhost_CHM13.2	FASTQ	DNA	98654295	9812666519	30	99.5	100	100	100	100	0	100	1	98.86	95.15	27.89	43.31
25S03150980cp.rmhost_CHM13.1	FASTQ	DNA	91616087	9104458176	30	99.4	100	100	100	100	0	100	1	99.22	96.29	29.11	43.1
25S03150980cp.rmhost_CHM13.2	FASTQ	DNA	91616087	9104467118	30	99.4	100	100	100	100	0	100	1	98.68	94.52	27.29	43.28
25S03150996cp.rmhost_CHM13.1	FASTQ	DNA	117135546	11658298565	30	99.5	100	100	100	100	0	100	1	99.22	96.3	29.08	43.83
25S03150996cp.rmhost_CHM13.2	FASTQ	DNA	117135546	11658320616	30	99.5	100	100	100	100	0	100	1	98.7	94.56	27.36	43.95
25S03154141cp.rmhost_CHM13.1	FASTQ	DNA	110288262	10983646648	30	99.6	100	100	100	100	0	100	1	99.2	96.22	29.01	42.9
25S03154141cp.rmhost_CHM13.2	FASTQ	DNA	110288262	10983631329	30	99.6	100	100	100	100	0	100	1	98.45	93.83	26.71	43.04
25S03154143cp.rmhost_CHM13.1	FASTQ	DNA	115747329	11491277167	30	99.3	100	100	100	100	0	100	1	99.23	96.32	29.21	46.82
25S03154143cp.rmhost_CHM13.2	FASTQ	DNA	115747329	11491236662	30	99.3	100	100	100	100	0	100	1	99.09	96.04	28.79	46.97
25S02882835cz.rmhost_CHM13.1	FASTQ	DNA	105074144	10486269841	30	99.8	100	100	100	100	0	100	1	99.15	95.98	28.78	46.24
25S02882835cz.rmhost_CHM13.2	FASTQ	DNA	105074144	10486286030	30	99.8	100	100	100	100	0	100	1	98.53	93.93	26.89	46.33
25S02898343cz.rmhost_CHM13.1	FASTQ	DNA	121557361	12129090672	30	99.8	100	100	100	100	0	100	1	99.17	96.09	28.89	43.63
25S02898343cz.rmhost_CHM13.2	FASTQ	DNA	121557361	12129104357	30	99.8	100	100	100	100	0	100	1	98.54	94.06	26.96	43.7
25S02898366cz.rmhost_CHM13.1	FASTQ	DNA	104388255	10410402951	30	99.7	100	100	100	100	0	100	1	99.24	96.39	29.2	46.36
25S02898366cz.rmhost_CHM13.2	FASTQ	DNA	104388255	10410425046	30	99.7	100	100	100	100	0	100	1	98.94	95.47	28.24	46.52
25S02898373cz.rmhost_CHM13.1	FASTQ	DNA	94745074	9443756521	30	99.7	100	100	100	100	0	100	1	99.12	95.84	28.64	46.48
25S02898373cz.rmhost_CHM13.2	FASTQ	DNA	94745074	9443780488	30	99.7	100	100	100	100	0	100	1	98.59	94.07	27	46.62
25S03142121cz.rmhost_CHM13.1	FASTQ	DNA	119621998	11923712964	30	99.7	100	100	100	100	0	100	1	99.22	96.31	29.12	45.99
25S03142121cz.rmhost_CHM13.2	FASTQ	DNA	119621998	11923739885	30	99.7	100	100	100	100	0	100	1	98.67	94.44	27.31	46.05
25S03142725cz.rmhost_CHM13.1	FASTQ	DNA	108200961	10794645375	30	99.8	100	100	100	100	0	100	1	98.87	94.74	27.64	45.56
25S03142725cz.rmhost_CHM13.2	FASTQ	DNA	108200961	10794654207	30	99.8	100	100	100	100	0	100	1	98.42	93.33	26.42	45.69
25S03148915cz.rmhost_CHM13.1	FASTQ	DNA	100057273	9973193790	30	99.7	100	100	100	100	0	100	1	99.13	95.92	28.73	45.62
25S03148915cz.rmhost_CHM13.2	FASTQ	DNA	100057273	9973198193	30	99.7	100	100	100	100	0	100	1	98.63	94.3	27.15	45.81
25S03150919cz.rmhost_CHM13.1	FASTQ	DNA	111953681	11176746489	30	99.8	100	100	100	100	0	100	1	99.15	95.99	28.77	43.37
25S03150919cz.rmhost_CHM13.2	FASTQ	DNA	111953681	11176716573	30	99.8	100	100	100	100	0	100	1	98.54	93.89	26.86	43.42
25S03150927cz.rmhost_CHM13.1	FASTQ	DNA	133111790	13287910307	30	99.8	100	100	100	100	0	100	1	98.96	95.17	27.98	45
25S03150927cz.rmhost_CHM13.2	FASTQ	DNA	133111790	13287889123	30	99.8	100	100	100	100	0	100	1	98.73	94.53	27.37	45.12
25S03150934cz.rmhost_CHM13.1	FASTQ	DNA	144808808	14447399335	30	99.8	100	100	100	100	0	100	1	98.96	95.14	27.95	43.67
25S03150934cz.rmhost_CHM13.2	FASTQ	DNA	144808808	14447424821	30	99.8	100	100	100	100	0	100	1	98.29	92.91	26.08	43.75
25S03150942cz.rmhost_CHM13.1	FASTQ	DNA	102835467	10264785275	30	99.8	100	100	100	100	0	100	1	98.89	94.84	27.74	44.57
25S03150942cz.rmhost_CHM13.2	FASTQ	DNA	102835467	10264784848	30	99.8	100	100	100	100	0	100	1	98.5	93.66	26.66	44.74
25S03150980cz.rmhost_CHM13.1	FASTQ	DNA	129076571	12859904507	30	99.6	100	100	100	100	0	100	1	99.21	96.28	29.07	43.71
25S03150980cz.rmhost_CHM13.2	FASTQ	DNA	129076571	12859908091	30	99.6	100	100	100	100	0	100	1	98.88	95.24	27.95	43.77
25S03150996cz.rmhost_CHM13.1	FASTQ	DNA	95929942	9566449149	30	99.7	100	100	100	100	0	100	1	99.18	96.1	28.9	45.1
25S03150996cz.rmhost_CHM13.2	FASTQ	DNA	95929942	9566435354	30	99.7	100	100	100	100	0	100	1	98.55	93.92	26.87	45.17
25S03154141cz.rmhost_CHM13.1	FASTQ	DNA	99093955	9887308206	30	99.8	100	100	100	100	0	100	1	99.09	95.67	28.46	45.1
25S03154141cz.rmhost_CHM13.2	FASTQ	DNA	99093955	9887294033	30	99.8	100	100	100	100	0	100	1	98.33	93.01	26.23	45.2
25S03154143cz.rmhost_CHM13.1	FASTQ	DNA	126253826	12580882623	30	99.6	100	100	100	100	0	100	1	99.18	96.13	28.91	45.35
25S03154143cz.rmhost_CHM13.2	FASTQ	DNA	126253826	12580904758	30	99.6	100	100	100	100	0	100	1	98.73	94.65	27.46	45.43
5178-cp	FASTQ	DNA	1370649	4795353669	1000	3498.6	80956	1394	2066	3833	0	5141	23176	53.52	22.9	12.74	43.83	long-read extraction
5178-cz	FASTQ	DNA	848394	1719735363	1000	2027	56192	1175	1457	2069	0	2047	14890	48.58	17.73	12.28	43.73
3068-cp	FASTQ	DNA	1896162	4807299655	1000	2535.3	63636	1330	1851	2950	0	2970	14857	53.21	22.42	12.71	44.48
3068-cz	FASTQ	DNA	687498	1349898115	1000	1963.5	62187	1166	1432	1998	0	1949	13316	47.84	16.92	12.23	46.14
2118-cp	FASTQ	DNA	977657	2941582774	1000	3008.8	64329	1425	2110	3577	0	3816	15042	54.01	23.35	12.78	42.2
2118-cz	FASTQ	DNA	308147	565443569	1000	1835	50678	1131	1341	1791	0	1731	9630	48.71	18.05	12.23	42.02
0934-cp	FASTQ	DNA	2092946	6668804132	1000	3186.3	101903	1443	2092	3523	0	4094	22740	53.73	23.01	12.77	43.61
0934-cz	FASTQ	DNA	10151035	22816811918	1000	2247.7	87937	1317	1733	2496	0	2390	26164	53.64	22.82	12.8	44.47
0942-1_fitted_raw	FASTQ	DNA	549701	2906581649	1000	5287.6	90918	1747	3269	6682	0	8511	21022	57.31	23.06	13.4	43.3	long-read Library(-1 no removal of short fragments using the LA reagent... -2 removal of short fragments using the LA reagent)
0942-2_fitted_raw	FASTQ	DNA	3006424	17470589665	1000	5811.1	122321	2253	4020	7445	0	8530	30424	47.75	15.03	14.32	43.83
4143-1_fitted_raw	FASTQ	DNA	43703	130957925	1000	2996.5	51900	1361.5	1982	3424	0	3870	5178	52.99	19.9	13.22	47.49
4143-2_fitted_raw	FASTQ	DNA	6212625	22952624582	1000	3694.5	123015	1654	2591	4449	0	4872	27001	46.37	14.37	14.23	46.16
8366-1_fitted_raw	FASTQ	DNA	1034180	4950060541	1000	4786.5	95578	1441	2338	5141	0	9132	29120	55.71	21.9	13.35	45.25
8366-2_fitted_raw	FASTQ	DNA	4574522	24054051696	1000	5258.3	135213	1790	3041	6066	0	8684	38139	48.21	15.23	14.37	45.42
8373-1_fitted_raw	FASTQ	DNA	685648	2514193159	1000	3666.9	82763	1344	2027	3962	0	5770	21394	57.01	22.82	13.46	44.75
8373-2_fitted_raw	FASTQ	DNA	3742105	16318942962	1000	4360.9	110548	1730	2839	5179	0	6235	31606	50.67	16.29	14.51	44.75
8915-1_fitted_raw	FASTQ	DNA	1350732	4755498880	1000	3520.7	73514	1409	2097	3790	0	5039	25241	56.59	22.51	13.42	44.41
8915-2_fitted_raw	FASTQ	DNA	5957166	25066587191	1000	4207.8	147894	1713	2742	4908	0	5885	34104	49.39	15.91	14.44	44.73
